# Trophic transfer of microplastics enhances plastic additive accumulation in fish

**DOI:** 10.1101/2021.03.09.434685

**Authors:** Takaaki Hasegawa, Kaoruko Mizukawa, Bee Geok Yeo, Tomonori Sekioka, Hideshige Takada, Masahiro Nakaoka

**Affiliations:** Graduate School of Environmental Science, Hokkaido University; Akkeshi, Hokkaido, Japan; Laboratory of Organic Geochemistry, Tokyo University of Agriculture and Technology; Fuchu, Tokyo, Japan; Faculty of Fisheries Sciences, Hokkaido University; Hakodate, Hokkaido, Japan; Akkeshi Marine Station, Field Science Center for Northern Biosphere, Hokkaido University; Akkeshi, Hokkaido, Japan

## Abstract

Organisms ingest microplastics directly from environments and indirectly from food sources. Ingesting microplastics can lead to an organism accumulating plastic-derived chemicals. However, the relative contributions of the two exposure routes (direct ingestion vs. indirect ingestion) to plastic-derived chemical accumulation in an organism are unknown. Using microplastics containing different types of plastic additives, we performed exposure experiments to compare chemical accumulation patterns in fish (*Myoxocephalus brandti*) between the exposure from the water and prey (*Neomysis* spp.). We found significantly higher brominated flame retardant concentrations in fish fed microplastic-contaminated prey than fish exposed to microplastics suspended in the water. The results indicate that prey-mediated ingestion of microplastics can be a more significant route for organisms accumulating plastic-derived chemicals, suggesting that organisms at higher trophic levels are more exposed to microplastics and associated chemicals than organisms at lower trophic levels.
