## Supplementary material for "Trophic transfer of microplastics enhances plastic additive accumulation in fish": DatasetS1

### Sheet: Full data
		Fish - Muscle (dry-weight)									Fish - Liver									Mysid
		ABT			Water			Mysid			ABT			Water			Mysid			ABT			LCT			MPs
		1	2	3	1	2	3	1	2	3	1	2	3	1	2	3	1	2	3	1	2	3	1	3	4	1	2	5
BFR	BDE209	0.0670445	0.0482167	0.067275	0.419525	0.138995	0.190598	2.93652	9.19846	8.91663	0.87232	0.861706	1.71631	4.88822	10.3869	2.83832	7.12967	2.89953	1.91794	0.199301	0.24514	0.233514	12.8814	5.4957	16.1624	479.468	553.086	273.095
	DBDPE	0.34357	0.308858	0.114917	0.404908	0.362209	0.245276	3.85729	12.4963	11.6672	0.496689	0.275988	0.549701	3.75745	36.2915	5.81799	5.81254	2.47644	1.2777	0.127664	0.188433	0.465361	14.1731	4.86447	15.2571	472.509	475.186	208.195
BTs	UV327	4.67525	0.16931	1.2269	10.1915	2.04808	13.0822	8.02865	12.7321	17.7494	1.48581	4.24484	2.03099	69.4585	56.4246	115.248	83.5817	460.789	414.161	0.239023	0.250762	0.736725	19.9188	14.6632	17.5366	175.479	123.875	117.039
	UV234	0.249012	1.66432	0.95624	0.940199	1.0558	2.36204	1.43842	1.21091	1.51541	4.12584	2.72175	5.27364	23.1829	9.81938	30.753	48.9458	54.7468	52.5099	0.703604	0.709951	1.32007	42.4789	13.4045	20.9907	331.501	177.764	165.966
BP	BP12	11.9978	9.05567	11.978	37.054	32.6656	45.6178	31.9111	29.3473	45.7525	205.541	109.167	212.897	79.5458	322.223	292.188	415.026	428.215	547.531	18.4925	23.381	18.6196	313.031	28.989	27.7507	504.746	100.809	79.3748
mass analyzed (g-dry)		0.7598	0.3893	0.2852	0.3163	0.3698	0.2758	0.4185	0.4656	0.3128	0.0267	0.0216	0.0103	0.0066	0.01	0.0062	0.0098	0.0145	0.0083	0.0876	0.0863	0.0864	0.0218	0.0315	0.0235	0.0256	0.0227	0.0301
		Fish - Muscle (lipid-weight)
		ABT			Water			Mysid						<LOQ values (under limit of detection)
		1	2	3	1	2	3	1	2	3
BFR	BDE209	1.29618	1.18303	1.71701	20.9341	15.4394	12.7534	165.58	552.033	388.888
	DBDPE	6.64227	7.57806	2.93294	20.2047	40.2338	16.4121	217.499	749.947	508.85
BTs	UV327	90.387	4.15415	31.3134	508.55	227.498	875.368	452.708	764.099	774.117
	UV234	4.81417	40.8354	24.4054	46.9156	117.277	158.051	81.1076	72.671	66.0927
BP	BP12	231.955	222.187	305.706	1848.98	3628.46	3052.42	1799.35	1761.24	1995.44
mass analyzed (g-lipid)		0.0413159	0.0186667	0.0104746	0.00633873	0.00332916	0.00412178	0.00742198	0.00775823	0.00717204
LOQ - dry weight
BFR	BDE209	0.149517	0.294398	0.382778	0.180387	0.150844	0.203809	0.131946	0.11652	0.174422	3.84405	4.75847	9.98002	6.40136	4.2287	6.8037	4.30453	2.91089	5.07918	1.17097	1.18822	1.18642	2.38915	1.33669	1.79394	2.17277	1.85579	1.4007
	DBDPE	0.0820929	0.16164	0.210165	0	0	0	0	0	0	2.11059	2.61265	5.47956	16.4019	10.835	17.4328	11.0293	7.45843	13.0141	0.642925	0.652394	0.651406	0	3.42494	4.59652	0	4.75501	3.58894
BTs	UV327	0.171319	0.301185	0.438594	0.564058	0.530235	0.646887	0.426312	0.409583	0.570369	4.40458	5.42829	11.4353	7.97458	5.23285	8.47581	5.36243	3.60886	6.32747	1.34172	1.35865	1.35942	8.39814	1.6652	2.22675	7.63755	2.31188	1.73849
	UV234	0.654164	1.15004	1.67472	1.09477	1.02912	1.25553	0.827418	0.794949	1.10702	16.8184	20.7273	43.6644	22.3918	14.6933	23.7992	15.0572	10.1333	17.7669	5.1232	5.18784	5.19078	16.2997	4.67573	6.25248	14.8235	6.49154	4.8815
BP	BP12	0.513922	0.903489	1.31569	18.2455	17.1514	20.9247	13.7898	13.2487	18.4496	13.2128	16.2837	34.3034	34.3549	22.5434	36.5143	23.1016	15.5472	27.2591	4.02487	4.07565	4.07796	271.653	7.17379	9.59294	247.05	9.95972	7.48951
LOQ - lipid weight
BFR	BDE209	2.89063	7.22327	9.76935	9.00123	16.7556	13.6374	7.43999	6.99281	7.60719
	DBDPE	1.58711	3.96596	5.3639	0	0	0	0	0	0
BTs	UV327	2.98345	7.38978	10.4927	28.1463	53.5905	43.2851	24.0383	22.9964	24.876
	UV234	11.392	28.2171	40.0652	54.6284	104.012	84.0109	46.6553	44.6332	48.2812
BP	BP12	9.9357	22.1678	33.5793	910.441	1905.16	1400.13	777.56	795.103	804.658

### Sheet: Figures
		Fish - Full Body (dry-weight)									Fish - Liver									Mysid
		ABT			Water			Mysid			ABT			Water			Mysid			ABT			LCT			MPs
		1	2	3	1	2	3	1	2	3	1	2	3	1	2	3	1	2	3	1	2	3	1	3	4	1	2	5
BFR	BDE209				0.419525			2.93652	9.19846	8.91663					10.3869		7.12967						12.8814	5.4957	16.1624	479.468	553.086	273.095
	DBDPE	0.34357	0.308858		0.404908	0.362209	0.245276	3.85729	12.4963	11.6672					36.2915								14.1731	4.86447	15.2571	472.509	475.186	208.195
BTs	UV327	4.67525		1.2269	10.1915	2.04808	13.0822	8.02865	12.7321	17.7494				69.4585	56.4246	115.248	83.5817	460.789	414.161				19.9188	14.6632	17.5366	175.479	123.875	117.039
	UV234		1.66432			1.0558	2.36204	1.43842	1.21091	1.51541				23.1829		30.753	48.9458	54.7468	52.5099				42.4789	13.4045	20.9907	331.501	177.764	165.966
BP	BP12	11.9978	9.05567	11.978	37.054	32.6656	45.6178	31.9111	29.3473	45.7525	205.541	109.167	212.897	79.5458	322.223	292.188	415.026	428.215	547.531	18.4925	23.381	18.6196	313.031	28.989	27.7507	504.746	100.809	79.3748
		Fish - Full Body lipid-weight)
		ABT			Water			Mysid
		1	2	3	1	2	3	1	2	3
BFR	BDE209				20.9341	15.4394	12.7534	165.58	552.033	388.888
	DBDPE	6.64227	7.57806		20.2047	40.2338	16.4121	217.499	749.947	508.85
BTs	UV327	90.387		31.3134	508.55	227.498	875.368	452.708	764.099	774.117
	UV234		40.8354			117.277	158.051	81.1076	72.671	66.0927
BP	BP12	231.955	222.187	305.706	1848.98	3628.46	3052.42	1799.35	1761.24	1995.44
